# An integrated view of baseline protein expression in human tissues

**DOI:** 10.1101/2021.09.10.459811

**Authors:** Ananth Prakash, David García-Seisdedos, Shengbo Wang, Deepti Jaiswal Kundu, Andrew Collins, Nancy George, Pablo Moreno, Irene Papatheodorou, Andrew R. Jones, Juan Antonio Vizcaíno

**Affiliations:** European Molecular Biology Laboratory - European Bioinformatics Institute (EMBL-EBI), Wellcome Genome Campus, Hinxton, Cambridge, CB10 1SD. United Kingdom; Open Targets, Wellcome Genome Campus, Hinxton, Cambridge, CB10 1SD. United Kingdom; Institute of Systems, Molecular and Integrative Biology, University of Liverpool, Liverpool L69 7ZB, United Kingdom

**Author notes:** Corresponding authors: Dr. Ananth Prakash. European Molecular Biology Laboratory, European Bioinformatics Institute (EMBL-EBI), Wellcome Trust Genome Campus, Hinxton, Cambridge, CB10 1SD, UK.; Prof. Andrew R. Jones. Institute of Systems, Molecular and Integrative Biology, University of Liverpool, Liverpool L69 7ZB, United Kingdom.; Dr. Juan Antonio Vizcaíno. European Molecular Biology Laboratory, European Bioinformatics Institute (EMBL-EBI), Wellcome Trust Genome Campus, Hinxton, Cambridge, CB10 1SD, UK.

**Keywords:** Mass spectrometry, quantitative proteomics, public data re-use, human proteome

## Abstract

The availability of proteomics datasets in the public domain, and in the PRIDE database in particular, has increased dramatically in recent years. This unprecedented large-scale availability of data provides an opportunity for combined analyses of datasets to get organism-wide protein abundance data in a consistent manner. We have reanalysed 24 public proteomics datasets from healthy human individuals, to assess baseline protein abundance in 31 organs. We defined tissue as a distinct functional or structural region within an organ. Overall, the aggregated dataset contains 67 healthy tissues, corresponding to 3,119 mass spectrometry runs covering 498 samples, coming from 489 individuals.

We compared protein abundances between the different organs and studied the distribution of proteins across organs. We also compared the results with data generated in analogous studies. We also performed gene ontology and pathway enrichment analyses to identify organ-specific enriched biological processes and pathways. As a key point, we have integrated the protein abundance results into the resource Expression Atlas, where it can be accessed and visualised either individually or together with gene expression data coming from transcriptomics datasets. We believe this is a good mechanism to make proteomics data more accessible for life scientists.
