## Supplemental Table 4 for "An integrated view of baseline protein expression in human tissues"

### Sheet: Sheet1
E-PROT-ID	PXD ID	Tissue	Reported protein groups/proteins in original publication	Reported genes in original publication	Number of peptides	Database used in publication	Software used for analysis in the original publication	Number of protein groups† identified in this study	Number of peptides† identified in this study	Number of unique peptides† identified in this study	Number of unique genes (canonical proteins) mapped† identified in this study	Difference in number of proteins/protein groups identified between both studies	Difference in number of peptides identified between both studies
E-PROT-29	PXD010154	Adrenal gland, Bone marrow, Brain, Colon, Duodenum, Esophagus, Fallopian tube oviduct, Fat adipose tissue, Gallbladder, Heart, Kidney, Liver, Lung, Lymph node, Ovary, Pancreas, Pituitary hypophysis, Placenta, Prostate, Rectum, Salivary gland, Small intestine, Smooth muscle, Spleen, Stomach, Testis, Thyroid, Tonsil, Urinary bladder, Uterine endometrium, Vermiform appendix	15,210 protein groups	13,640 genes	277,698 non‐redundant tryptic peptides	Ensembl human proteome database (release‐83, GRCh38)	MaxQuant v 1.5.3.30	19382	874825	346894	12622	0.215	0.1994
E-PROT-33	PXD005819	Anterior pituitary gland (adenohypophysis)	2,164 proteins	NA	12076	NCBI Human RefSeq 81	Proteome Discoverer v 2.1	1936	12112	10174	1207	0.1053	0.0029
E-PROT-34	PXD004143	Dorsolateral prefrontal cortex	Average 8,673 protein groups and average 39,593 proteins (against UniProt KB)	NA	Average 98,531	UniProt Knowledgebase (UniProtKB, 90,411 target sequences downloaded April 21, 2015) &	Proteome Discoverer v 2.0	9929	203798	124355	7633	0.1264	0.2076
			Average 8,641 protein groups and average 29,970 proteins (against PPD)	NA	Average 98,759	personal protein database (PPD)
E-PROT-35	PXD006233	Middle temporal lobe	Average 4,924 proteins	NA	NA	NA	PEAKS Studio v 7.5	7030	62455	46786	5264	0.2995	NA
E-PROT-36	PXD012755	Cerebellar hemispheric cortex, Occipital cortex	Average 1,723 proteins	NA	Average 8,611	UniProt	Mascot v 2.4.1	3033	25514	20125	2264	0.4319	0.5721
E-PROT-40	PXD001608	Colon	5,366 proteins	NA	NA	UniProt Homo sapiens reference proteome database with isoforms (UP000005640)	MaxQuant v 1.5.2.8	5943	73053	56756	4789	0.097	NA
E-PROT-41	PXD002029	Colon	4,668 protein groups	NA	26784	Uniprot Homo sapiens reference proteome (UP000005640, last modified 2015-01-16, protein count 68,015)	MaxQuant v 1.5.1.2	4608	25300	22032	3211	0.0128	0.0554
E-PROT-42	PXD000547	Corpus callosum	Average 1,983 proteins	NA	Average 5,328 unique peptides	NeXtProt (August 2013)	ProLuCID	1353	8250	6739	868	0.3177	0.2093
	PXD000548	Anterior temporal lobe	Average 2,780 proteins	NA	Average 7,467 unique peptides	NeXtProt (August 2013)	ProLuCID	1873	12503	10071	1304	0.3262	0.2585
E-PROT-43	PXD010271	Liver, Ovary, Pancreas, Substantia nigra	NA	NA	NA	Uniprot Homo sapiens (Downloaded April 12, 2017)	MS-GF+ (v2018.04.09)	5927	75320	50652	4528	NA	NA
E-PROT-44	PXD004332	Pineal gland	5,874 proteins	NA	42338	NCBIHuman RefSeq 70 database (35,298 protein sequences including contaminants)	ProteomeDiscoverer platform v 2.1 (SequestHT and Mascot v 2.4))	4953	49455	38884	3692	0.1567	0.1439
E-PROT-45	PXD006675	Aorta, Aortic valve, Atrial septum, Inferior vena cava, Left atrium, Left ventricle, Mitral valve, Pulmonary artery, Pulmonary valve, Pulmonary vein, Right atrium, Right ventricle, Tricuspid valve, Ventricular septum	8,908 proteins	NA	NA	2015 Uniprot human databases (UP000005640_9606 and UP000005640_9606_additional)	MaxQuant v 1.5.5.6	9160	161943	98692	7602	0.0275	NA
E-PROT-46	PXD008934	Left ventricle	3,764 proteins	NA	48998	UniProt human database	MaxQuant v 1.5.3.30	2977	31755	25704	2294	0.209	NA
E-PROT-51	syn6038852	Dorsolateral prefrontal cortex	5,733 proteins	NA	112018	UniProt Knowledgebase (UniProtKB, 90,411 target sequences downloaded 21 April 2015)	MaxQuant v.1.6.3.4	4962	56558	41312	3803	0.1344	NA
E-PROT-52	syn21444980	Dorsolateral prefrontal cortex				UniProt Knowledgebase (UniProtKB, 90,411 target sequences downloaded 21 April 2015)	MaxQuant v.1.6.3.4	3846	55290	39470	3127	0.3291	NA
E-PROT-53	syn7204174	Dorsolateral prefrontal cortex				UniProt Knowledgebase (UniProtKB, 90,411 target sequences downloaded 21 April 2015)	MaxQuant v.1.6.3.4	5658	101460	64060	4454	0.013	NA
E-PROT-54	syn3606087	Dorsolateral prefrontal cortex				UniProt Knowledgebase (UniProtKB, 90,411 target sequences downloaded 21 April 2015)	MaxQuant v.1.6.3.4	4751	58302	40469	3626	0.1712	NA
E-PROT-55	syn4624471	Precuneus				UniProt Knowledgebase (UniProtKB, 90,411 target sequences downloaded 21 April 2015)	MaxQuant v.1.6.3.4	4829	60129	42179	3695	0.1576	NA
E-PROT-56	syn7431984	Temporal cortex				UniProt Knowledgebase (UniProtKB, 90,411 target sequences downloaded 21 April 2015)	MaxQuant v.1.6.3.4	5997	113820	68951	4675	0.044	NA
E-PROT-57	syn6038797	Frontal pole				UniProt Knowledgebase (UniProtKB, 90,411 target sequences downloaded 21 April 2015)	MaxQuant v.1.6.3.4	5812	91285	59701	4420	0.0135	NA
E-PROT-58	syn21443008	Dorsolateral prefrontal cortex				UniProt Knowledgebase (UniProtKB, 90,411 target sequences downloaded 21 April 2015)	MaxQuant v.1.6.3.4	5050	86685	55386	4053	0.1191	NA
E-PROT-61	PXD012131	Amygdala, Caudate nucleus, Cerebellum, Entorhinal cortex, Inferior parietal lobule, Middle frontal gyrus, Neocortex, Superior temporal gyrus, Thalamus, Visual cortex	9,735 proteins	9735	164494	UniProt human proteome with isoforms (Downloaded June 14, 2017)	MaxQuant v 1.5.2.8	10097	192397	113310	7826	0.0358	0.145
E-PROT-63	PXD020187	Umbilical artery	Average 955 proteins	NA	NA	UniProt human database	Proteome Discoverer 1.4 (Sequest)	1505	10365	7702	933	0.3654	NA
E-PROT-65	PXD015079	Prefrontal cortex, Vermiform appendix	NA	NA	NA	UniProt human database	Proteome Discoverer v 2.2.0.388, 2017	2313	24162	18892	1694	NA	NA
